# Retracing and rewriting the evolutionary trajectories of mammalian developmental enhancers

**DOI:** 10.64898/2026.04.20.719714

**Authors:** Tony Li, Jean-Benoît Lalanne, Emma A.N. Kajiwara, Shruti Jain, Xiaoyi Li, Tiffany V. Do, Beth K. Martin, Samuel G. Regalado, Riza M. Daza, Jay Shendure

## Abstract

*Cis*-regulatory elements (CREs) such as enhancers play a central role in orchestrating mammalian development, yet how they have gained, lost, maintained or changed function over the course of mammalian evolution remains poorly understood. To address this gap, we densely mapped the functional evolution of five mouse developmental enhancers by testing orthologous sequences from 480 extant and ancestrally reconstructed mammalian genomes (Zoonomia^1^, Cactus^2^) with massively parallel reporter assays (MPRAs). This phylogenetic dissection revealed diverse modes of evolution, from lineage-restricted activity to deep functional conservation despite extensive sequence divergence. To pinpoint causal changes, we developed a model-driven reconstitution strategy that uses deep learning-based predictions of chromatin accessibility to re-introduce a succession of mutations into ancestral orthologs; this revealed critical transcription factor binding site (TFBS) changes and pervasive context-dependent epistasis, including instances where mutational effects were strongly contingent on the order of their introduction. When we extended this strategy to tune the activity of extant orthologs, we found that ablation of enhancer function required as few as one to seven mutations, whereas enhancement was constrained by element-specific activity ceilings—a striking asymmetry in the predictability of model-guided enhancer editing. Together, these results shed light on how the plasticity of mammalian enhancers intersects with their evolution, and advance a framework for reprogramming the activity of endogenous CREs at nucleotide resolution.
