## Supplementary material for "Retracing and rewriting the evolutionary trajectories of mammalian developmental enhancers": Table S1

### Sheet: Sheet1
CRE	RODENTIA	PRIMATES	PERISSODACTYLA	CHIROPTERA	CETARTIODACTYLA	CARNIVORA	EULIPOTYPHLA	OTHERS	Total
Bend5_chr4_8201	65 (61.9%)	18 (21.2%)	17 (100.0%)	45 (76.3%)	84 (94.4%)	0 (0.0%)	0 (0.0%)	48 (88.9%)	277 (57.6%)
Epas1_chr17_10063	99 (94.3%)	66 (77.6%)	17 (100.0%)	56 (94.9%)	84 (94.4%)	59 (100.0%)	11 (84.6%)	47 (87.0%)	439 (91.3%)
Gata4_chr14_5729	104 (99.0%)	85 (100.0%)	17 (100.0%)	59 (100.0%)	89 (100.0%)	59 (100.0%)	13 (100.0%)	53 (98.1%)	479 (99.6%)
Lama1_chr17_7784	78 (74.3%)	21 (24.7%)	12 (70.6%)	37 (62.7%)	11 (12.4%)	59 (100.0%)	9 (69.2%)	39 (72.2%)	266 (55.3%)
Sparc_chr11_7211	94 (89.5%)	85 (100.0%)	17 (100.0%)	41 (69.5%)	81 (91.0%)	51 (86.4%)	0 (0.0%)	41 (75.9%)	410 (85.2%)
