## Supplementary material for "Retracing and rewriting the evolutionary trajectories of mammalian developmental enhancers": Table S2

### Sheet: oligos
Primer id	Sequence (5' --> 3')
F_Retrieval_Primer_11	GAccgcgtggttaga
R_Retrieval_Primer_11	ATtcttggccgaaag
F_Retrieval_Primer_65	GAagtcgcctctgct
R_Retrieval_Primer_65	ATctttctcgtgggg
F_Retrieval_Primer_76	GAccgaggttgatca
R_Retrieval_Primer_76	ATatcgctgcaatcc
F_Retrieval_Primer_48	GAtgttagagcgcga
R_Retrieval_Primer_48	ATtgagcacgacagc
oJBL684	GGCCCGCTCTAGACCTGCAGGctagtccaagcaagg
oJBL685	ACAGTACCGGATTGCCAAGCTGGAAGTCGAGCTTCCATTATATACCCTCTAGTGtacatcgcgctgcac
oJBL681	GGCCCGCTCTAGACCTGCAGGgcatcgatctcgagg
oJBL682	ACAGTACCGGATTGCCAAGCTGGAAGTCGAGCTTCCATTATATACCCTCTAGTGgcagatgtagttgac
oJBL056	CTCACCATGGTGGCGACCGGTNNNNNNNNNNNNNNNCTTAGCTTTCGCTTAGCGATGTGTTCACTTTGCACAGTACCGGATTGC
oJBL060	CAAGCAGAAGACGGCATACGAGATGCTCCTCGCCCTTGCTCACCATG
NextP5_index1	AATGATACGGCGACCACCGAGATCTACACgcctaaCAGCCTGCATTTCTGCCAGGG
NextP5_index2	AATGATACGGCGACCACCGAGATCTACACacatcgCAGCCTGCATTTCTGCCAGGG
NextP5_index3	AATGATACGGCGACCACCGAGATCTACACcgtgatCAGCCTGCATTTCTGCCAGGG
NextP5_index4	AATGATACGGCGACCACCGAGATCTACACcgaataCAGCCTGCATTTCTGCCAGGG
NextP5_index5	AATGATACGGCGACCACCGAGATCTACACggtataCAGCCTGCATTTCTGCCAGGG
NextP5_index6	AATGATACGGCGACCACCGAGATCTACACagcgagCAGCCTGCATTTCTGCCAGGG
NextP5_index7	AATGATACGGCGACCACCGAGATCTACACtatggcCAGCCTGCATTTCTGCCAGGG
NextP5_index8	AATGATACGGCGACCACCGAGATCTACACtggaagCAGCCTGCATTTCTGCCAGGG
NextP5_index9	AATGATACGGCGACCACCGAGATCTACACcaatagCAGCCTGCATTTCTGCCAGGG
oJBL076	AATGATACGGCGACCACCGAGATCTACAC
oJBL789	gtctcgtgggctcggagatgtgtataagagacagNNNNNNNNNNGCTCCTCGCCCTTGCTCACCATG
oJBL790	AATGATACGGCGACCACCGAGATCTACACGCAAAGTGAACACATCGCTAAGCGAAAGC
oJBL077	CAAGCAGAAGACGGCATACGAGAT
oJBL072	GCAAAGTGAACACATCGCTAAGCGAAAGCTAAG
oJBL760	CTGTCTCTTATACACATCTCCGAGCCCACGAGAC
oJBL761	GTCTCGTGGGCTCGGAGATGTGTATAAGAGACAG
oJBL074	GCTCCTCGCCCTTGCTCACCATGGTGGCGACCGGT
Nextera v2 P7 indexed primers	CAAGCAGAAGACGGCATACGAGATIIIIIIIIIGTCTCGTGGGCTCGG (I correspond to index)

### Sheet: plasmids
plasmid id	description	Experiment
p003_PB_EEF1A1p_GFP	Quantification of mRNA levels driven by EEF1A1 promoter with GFP	positive control
p002_PB_minP_GFP	Quantification of mRNA levels driven by minimal promoter with GFP	negative control
p001_PB_MPRA_BM	piggyBac transposon with minP GFP	miscellaneous cloning
